# Evolution of life cycles and reproductive traits: insights from the brown algae

**DOI:** 10.1101/530477

**Authors:** Svenja Heesch, Martha Serrano-Serrano, Rémy Luthringer, Akira F. Peters, Christophe Destombe, J. Mark Cock, Myriam Valero, Denis Roze, Nicolas Salamin, Susana Coelho

## Abstract

Brown algae are characterized by a remarkable diversity of life cycles, sexual systems, and reproductive modes, and these traits seem to be very labile across the whole group. This diversity makes them ideal models to test existing theories on the evolution of alternation between generations, and to examine correlations between life cycle and reproductive life history traits. In this study, we investigate the dynamics of trait evolution for four life-history traits: life cycle, sexual system, level of gamete dimorphism and gamete parthenogenetic capacity. We assign states to up to 70 species in a multi-gene phylogeny of brown algae, and use maximum likelihood and Bayesian analyses of correlated evolution, taking phylogeny into account, to test for correlations between life history traits and sexual systems, and to investigate the sequence of trait acquisition. Our analyses are consistent with the prediction that diploid growth may evolve because it allows the complementation of deleterious mutations, and that haploid sex determination is ancestral in relation to diploid sex determination. However, the idea that increased zygotic and diploid growth is associated with increased sexual dimorphism is not supported by our analysis. Finally, it appears that in the brown algae isogamous species evolved from anisogamous ancestors.
