## Supplementary material for "Evolution of life cycles and reproductive traits: insights from the brown algae": Table S

### Sheet: Table S1 - acc.numbers
Table S1. Accession number for the sequences of species that were not in the Siberfeld et al. 2010 tree
Taxon	cox1	cox3	LSU	atpB	nad1	psaA	rbcL
Alaria crassifolia	AB775220	AB775237				AB775300	AY372982
Alaria fistulosa	EF218854		AY851527				AY851536
Alaria marginata	KJ960258		AY851525				AY851537
Ectocarpus crouaniorum	KT983222	FN564538					FN564469
Ectocarpus fasciculatus	JF796540	FN564531		JF796630	JF796567		FN564468
Ectocarpus filamentosus	LC060609						LC060504
Padina antillarum	HF559119	JQ363933				HF559012	JQ364044
Padina boergesenii	HF559121	JQ363949				HF559020	AB820943
Padina concrescens	HF559125	JQ363956				HF559033	JQ364067
Padina crispata	HF559128	HG974413				HF559047
Padina gymnospora	HF559156	AB820959				HF559065	EU579933
Padina haitiensis	HF559158					HF559087
Padina ramonribae	HF559144	HG974411				HF559105
Sargassum fluitans		KY127156				KY206031	KY206067
Sargassum hemiphyllum	JF718398	JF931744				GU586272	JN687997
Sargassum horneri	JF718400	JN695629				AY528846	JQ807783
Sargassum natans		KY127159				KY206177	KY206236
Vaucheria litorea				EU912438		EU912438	EU912438

### Sheet: Table S2 -traits
Table S2: List of detailed life cycle and reproductive traits across the brown algal species
taxa	Gamete size ratio (F/M)	Gamete dimorphism	Male gamete size (um)	Isogamy versus anisogamy	Sexual system	HSD or DSD	Co-sexual versus separate sexes	Type of life cycle	Generation dominance (simple)	Generation dominance	Parthenogenesis capacity	both_parteno	parteno_yes_no	Male parthenogenesis
		0= isogamous		0= isogamous	0= monoicous	0= haploid sex determination	0= sexes on same thallus	0= H/D with H>D	0= haploid dominant (or similar dominance)	0 = H>>D	0= no partenogenesis	0= none or 1 do	0= nobody does	0=male no partho
		1= anisogamous		1= aniso and oogamous	1= dioicous	1= diploid sex determination	1= sexes on separate thalli	1= H/D with H=D	1= diploid dominant	1 = H=D	1= female only does	1= both do partenog	1= at least female does	1=male yes partho
		2= oogamous			2= monoecious			2= H/D with D>H		2 = D>>H	2= female and male do
					3= dioecious			3= Diploid		3 = Diplont (no H)
Bifurcaria_bifurcata	NA	2	NA	1	2	1	0	3	1	3	NA	NA	NA	NA
Cystoseira_tamariscifolia	NA	2	NA	1	2	1	0	3	1	3	NA	NA	NA	NA
Cystoseira_baccata	26	2	4	1	2	1	0	3	1	3	NA	NA	NA	NA
Cystoseira_nodicaulis	26	2	4	1	2	1	0	3	1	3	NA	NA	NA	NA
Cystophora_grevillei	26	2	4	1	2	1	0	3	1	3	NA	NA	NA	NA
Cystophora_retorta	26	2	4	1	2	1	0	3	1	3	NA	NA	NA	NA
Halidrys_siliquosa	NA	2	NA	1	2	1	0	3	1	3	NA	NA	NA	NA
Sargassum_fallax	NA	2	NA	1	2	1	0	3	1	3	NA	NA	NA	NA
Sargassum_muticum	NA	2	NA	1	2	1	0	3	1	3	NA	NA	NA	NA
Caulocystis_cephalornithos	NA	2	NA	1	2	1	0	3	1	3	NA	NA	NA	NA
Caulocystis_uvifera	NA	2	NA	1	2	1	0	3	1	3	NA	NA	NA	NA
Phyllospora_comosa	NA	2	NA	1	3	1	1	3	1	3	0	0	0	0
Seirococcus_axillaris	NA	2	NA	1	2	1	0	3	1	3	NA	NA	NA	NA
Durvillaea_potatorum	12.4	2	3	1	3	1	1	3	1	3	0	0	0	0
Himanthalia_elongata	NA	2	NA	1	3	1	1	3	1	3	0	0	0	0
Xiphophora_chondrophylla	NA	2	NA	1	2	1	0	3	1	3	NA	NA	NA	NA
Hormosira_banksii	NA	2	NA	1	3	1	1	3	1	3	0	0	0	0
Ascophyllum_nodosum	26	2	4	1	3	1	1	3	1	3	0	0	0	0
Fucus_vesiculosus	26	2	4	1	3	1	1	3	1	3	0	0	0	0
Pelvetia_canaliculata	26	2	4	1	2	1	0	3	1	3	NA	NA	NA	NA
Notheia_anomala	2	1	5	1	2	1	0	3	1	3	0	0	0	0
Nemoderma_tingitanum	2.27692	1	7	1	0	0	0	1	0	1	1	0	1	0
Cutleria_multifida	5.24	1	5	1	1	0	1	0	0	0	1	0	1	0
Zanardinia_typus	4.66667	1	5	1	0	0	0	1	0	1	1	0	1	0
Tilopteris_mertensii	7.5	2	8	1	2	1	0	3	1	3	1	0	1	0
Saccorhiza_polyschides	NA	2	NA	1	1	0	1	2	1	2	1	0	1	0
Phyllariopsis_brevipes	NA	2	NA	1	1	0	1	2	1	2	NA	NA	NA	NA
Saccorhiza_dermatodea	5.58333	2	6	1	0	0	0	2	1	2	NA	NA	NA	NA
Analipus_japonicus	1.24286	1	7	1	1	0	1	1	0	1	2	1	1	1
Ralfsia_fungiformis	NA	NA	NA	NA	NA	NA	NA	NA	NA	NA	NA	NA	NA	NA
Ascoseira_mirabilis	1	0	NA	0	1	0	1	2	1	2	NA	NA	NA	NA
Agarum_clathratum	7.77778	2	5	1	1	0	1	2	1	2	1	0	1	0
Laminaria_digitata	2.9	2	8	1	1	0	1	2	1	2	1	0	1	0
Alaria_spp	3	2	8	1	1	0	1	2	1	2	1	0	1	0
Undaria_pinnatifida	NA	2	NA	1	1	0	1	2	1	2	1	0	1	0
Ecklonia_radiata	NA	2	NA	1	1	0	1	2	1	2	1	0	1	0
Saccharina_latissima	3.57143	1	9	1	1	0	1	2	1	2	1	0	1	0
Nereocystis_luetkeana	NA	2	8	1	1	0	1	2	1	2	1	0	1	0
Pelagophycus_porra	NA	2	NA	1	1	0	1	2	1	2	1	0	1	0
Chorda_filum	NA	2	NA	1	1	0	1	2	1	2	1	0	1	0
Hydroclathrus_clathratus	NA	0	NA	0	NA	NA	NA	0	0	0	NA	NA	NA	NA
Rosenvingea_intricata	NA	0	NA	0	NA	NA	NA	0	0	0	NA	NA	NA	NA
Chnoospora_implexa	1	0	6	0	1	0	1	0	0	0	NA	NA	NA	NA
Colpomenia_peregrina	1.5	1	4	1	1	0	1	0	0	0	1	0	1	0
Petalonia_fascia	1	0	7	0	1	0	1	0	0	0	2	1	1	1
Scytosiphon_lomentaria	1.10526	0	8	0	1	0	1	0	0	0	2	1	1	1
Ectocarpus_sp	NA	1	6	1	1	0	1	0	0	1	2	1	1	1
Petrospongium_berkeleyi	NA	NA	NA	NA	NA	NA	NA	NA	NA	NA	NA	NA	NA	NA
Feldmannia_mitchelliae	1.7	1	11	1	0	0	0	1	0	1	1	0	1	0
Pylaiella_littoralis	1	0	NA	0	1	0	1	1	0	1	NA	NA	NA	NA
Elachista_fucicola	NA	NA	NA	NA	NA	NA	NA	NA	NA	NA	NA	NA	NA	NA
Chordaria_linearis	NA	0	8	0	0	0	0	2	1	2	NA	NA	NA	NA
Dictyosiphon_foeniculaceus	1	0	6	0	1	0	1	2	1	2	2	1	1	1
Striaria_attenuata	1	0	6	0	1	0	1	2	1	2	2	1	1	1
Asterocladon_interjectum	NA	1	7	1	0	0	0	2	1	2	NA	NA	NA	NA
Scytothamnus_australis	1	0	6	0	1	0	1	2	1	2	2	1	1	1
Splachnidium_rugosum	1.75	1	6	1	1	0	1	2	1	2	1	0	1	0
Bachelotia_antillarum	NA	NA	NA	NA	NA	NA	NA	NA	NA	NA	NA	NA	NA	NA
Carpomitra_costata	5.4717	2	5	1	0	0	0	2	1	2	NA	NA	NA	NA
Perithalia_caudata	2.85714	2	7	1	1	0	1	2	1	2	2	1	1	1
Bellotia_eriophorum	NA	2	NA	1	0	0	0	2	1	2	NA	NA	NA	NA
Sporochnus_pedunculatus	7.5	2	4	1	0	0	0	2	1	2	NA	NA	NA	NA
Arthrocladia_villosa	2.08333	2	12	1	0	0	0	2	1	2	NA	NA	NA	NA
Desmarestia_menziesii	2.30769	2	Na	1	1	0	1	2	1	2	0	0	0	0
Himantothallus_grandifolius	5	2	4	1	1	0	1	2	1	2	0	0	0	0
Desmarestia_aculeata	6	2	5	1	1	0	1	2	1	2	1	0	1	0
Desmarestia_ligulata	NA	2	NA	1	0	0	0	2	1	2	NA	NA	NA	NA
Desmarestia_viridis	3.92857	2	6	1	0	0	0	2	1	2	NA	NA	NA	NA
Cladostephus_spongiosus	1	0	NA	0	0	0	0	1	0	1	2	1	1	1
Syringoderma_phinneyi	1	0	NA	0	1	0	1	2	1	2	2	1	1	1
Padina_spp	NA	2	NA	1	1	0	1	1	0	1	0	0	0	0
Dictyopteris_polypodioides	NA	2	NA	1	1	0	1	1	0	1	0	0	0	0
Dictyota_dichotoma	13.913	2	3	1	1	0	1	1	0	1	0	0	0	0
Ischige_okamurae	NA	NA	NA	NA	NA	0	NA	NA	NA	NA	NA	NA	NA	NA
Schizocladia_ischiensis	NA	NA	NA	NA	NA	0	NA	NA	NA	NA	NA	NA	NA	NA
Phaeosiphoniella_cryophila	15	2	NA	1	NA	0	NA	NA	NA	NA	NA	NA	NA	NA
Vaucheria_litorea	40	2	NA	1	3	1	1	3	1	3	0	0	0	0
*length of the (oval) male gametes
H: haploid
D: Diploid
outgroup indicated in bold
