## Supplemental Dataset for "Evolution of life cycles and reproductive traits: insights from the brown algae"

### Sheet: Sheet1
Taxa Siberfeld et al.	Taxa	order	gamete size	female gamete size	male gamete size	F/M gamete ratio	sexual dimorphism	sexual system	life cycle	parthenogenesis	reference	comments		SC
			isogamous (0); anisogamous (1); oogamous (2)				isomorphic (0); anisomorphic (1); dimorphic (2)	monoicous (0); dioicous (1); monoecious (2); dioecious (3)	h>d (0); h=d (1); h<d (2); diploid (3)	no parthenogenesis (0); female only (1); female and male (2)
Bifurcaria bifurcata	Bifurcaria bifurcata	FUCALES	2				n/a	2	3	ND
Cystoseira tamariscifolia	Cystoseira tamariscifolia		2			nd	n/a	2	3	ND	Roberts, M. (1970). Studies of the marine algae of the British Isles 8. Cystoseira tamariscifolia (Hudson) Papenfuss. British Phycological Journal 5: 201-210.
Cystoseira baccata	Cystoseira baccata		2	80-100 µm	2.5	nd	n/a	2	3	ND	Roberts, M. (1967). Studies on marine algae of the British Isles 4. Cystoseira baccata (Gmelin) Silva. British Phycological Bulletin 3: 367-378.			personal communication (Neiva)
Cystoseira naudicaulis	Cystoseira nodicaulis		2	80-100 µm	2.5	nd	n/a	2	3	ND	Roberts, M. (1977). Studies on marine algae of the British Isles. 9. Cystoseira nodicaulis (Withering) M.Roberts. British Phycological Journal 12: 175-199.			personal communication (Neiva)
Cytophora grevillei	Cystophora grevillei		2	80-100 µm	2.5	nd	n/a	2	3	ND	Womersley (1987): The Marine Benthic Flora of Southern Australia Part II. Adelaide, 464 pp.			personal communication (Neiva)
Cytophora retorta	Cystophora retorta		2	80-100 µm	2.5	nd	n/a	2	3	ND	Womersley (1987): The Marine Benthic Flora of Southern Australia Part II. Adelaide, 464 pp.			personal communication (Neiva)
Halidrys siliquosa	Halidrys siliquosa		2	80-100 µm			n/a	2	3	ND	Hardy, F.G. & Moss, B.L. (1978). The attachment of zygotes and germlings of Halidrys siliquosa (L.) Lyngb. (Phaeophyceae, Fucales). Phycologia 17: 69-78.
Sargassum fallax	Sargassum fallax		2				n/a	2	3	0	Womersley (1987): The Marine Benthic Flora of Southern Australia Part II. Adelaide, 464 pp.			http://doi.org/10.15281/jplantres1887.67.271	say that parthenogenesis can be induced in eggs of S. piluliferum but they seem to grow much, I would consider that its a NO PARTHENO
Sargassum muticum	Sargassum muticum		2				n/a	2	3	0				http://doi.org/10.15281/jplantres1887.67.272	say that parthenogenesis can be induced in eggs of S. piluliferum but they seem to grow much, I would consider that its a NO PARTHENO
Caulocystis cephalornithos	Caulocystis cephalornithos		2				n/a	2	3	ND	Womersley (1987): The Marine Benthic Flora of Southern Australia Part II. Adelaide, 464 pp.
Caulocystis uvifera	Caulocystis uvifera		2				n/a	2	3	ND	Womersley (1987): The Marine Benthic Flora of Southern Australia Part II. Adelaide, 464 pp.
Phyllospora comosa	Phyllospora comosa		2				?	3	3	0?	Womersley (1987): The Marine Benthic Flora of Southern Australia Part II. Adelaide, 464 pp.
Seirococcus axillaris	Seirococcus axillaris		2				n/a	2	3	ND	Womersley (1987): The Marine Benthic Flora of Southern Australia Part II. Adelaide, 464 pp.
Durvillaea potatorum	Durvillaea potatorum		2	31 µm	2.5	12.4	?	3	3	0	Womersley (1987): The Marine Benthic Flora of Southern Australia Part II. Adelaide, 464 pp.; Maier (1997) Fertilization, early embryogenesis and parthenogenesis in Durvillaea potatorum (Durvillaeales, Phaeophyceae). Nova Hedwigia 64: 41-50. Clayton, M.N. & Ashburner, C.M. (1994). Secretion of phenolic bodies following fertilization in Durvillaea potatorum (Durvillaeales, Phaeophyta). European Jou…
Himenthalia elongata	Himanthalia elongata		2				?	3	3	0
Xiphophora chondrophyla	Xiphophora chondrophylla		2				n/a	2	3	ND	Womersley (1987): The Marine Benthic Flora of Southern Australia Part II. Adelaide, 464 pp.
Hormosira banksii	Hormosira banksii		2				?	3	3	0	Womersley (1987): The Marine Benthic Flora of Southern Australia Part II. Adelaide, 464 pp.; Clayton et al. (1998). Parthenogenesis in Hormosira banksii (Fucales, Phaeophyceae). Botanica Marina 41: 23-30.
Ascophyllum nodosum	Ascophyllum nodosum		2	80-100 µm	2.5		?	3	3	0
Fucus vesiculosus	Fucus vesiculosus		2	80-100 µm	2.5		?	3	3	0
Pelvetia canaliculata	Pelvetia canaliculata		2	80-100 µm	2.5		n/a	2	3	ND
Notheia anomala	Notheia anomala		1	10-12 x 5-6 µm	5 x 2-3 µm	2	n/a	2	3	0	Gibson & Clayton 1987; Cho et al. 2006; Womersley (1987): The Marine Benthic Flora of Southern Australia Part II. Adelaide, 464 pp.
Nemoderma tingitanum	Nemoderma tingitanum	NEMODERMATALES	1	7-9,6x13,3-14,8 µm	4,2-6,5x1,7-3µm	2.27692	n/a	0	1	1	Fritsch vol.2, p. 125; AFP: Kuckuck (1912)	described with an incipient oogamy, but female gametes are motile
Cutleria multifida	Cutleria multifida	TILOPTERIDALES	1	26,2µm	5 µm	5.24	1	1	0	0	Shigeo Yamanouchi (1912): The Life History of Cutleria. Botanical Gazette, Vol. 54, No. 6 (Dec., 1912), pp. 441-502; Kuckuck, P. (1899). Beiträge zur Kenntnis der Meeresalgen. 9. Über den Generationswechsel von Cutleria multifida (engl. Bot.) Grev.. (Helgoländer Wissenschaftliche Meeresuntersuchungen 3: 95-117) - citation not correct!
Zanardinia typus	Zanardinia typus		1	19-23 µm	4,5 µm	4.66667	n/a	0	1	1	Fletcher (1987): Seaweeds of the British Isles. Vol.3 (1): 267ff. Reinke, T. (1876): Uber das Wachsthum und die Fortpflanzung von Zanardinia collaris Crouan (Z. prototypus Nardo). Monatsber. Akad. Wiss. Berlin, p. 565-578. pl. I. ; Shigeo Yamanouchi (1913): The Life History of Zonaria. Botanical Gazette, Vol. 56, pp. 1-35
Tilopteris mertensii	Tilopteris mertensii		2	60 µm	8 x 4 µm	7.5	n/a	2	3	2	Kuhlenkamp&Mueller (1985): Culture Studies on the Life History of Haplospora globosa and Tilopteris mertensii (Tilopteridales, Phaeophyceae). Br. phycol. J. 20:301-312	diploid gametophyte
Saccorhiza polyschides	Saccorhiza polyschides		2				2	1	2	1	Henry (1987) Primitive reproductive characters and a photoperiodic response in Saccorhiza dermatodea (Laminariales, Phaeophyceae), British Phycological Journal, 22, 23-31.
	Saccorhiza dermatodea		2	22-45µm	6 x 4 µm	5.58333	n/a	0	2	ND	Henry (1987) Primitive reproductive characters and a photoperiodic response in Saccorhiza dermatodea (Laminariales, Phaeophyceae), British Phycological Journal, 22, 23-31.
Phyllariopsis brevipes	Phyllariopsis brevipes		2	28 µm	?		0	1	2	ND	Henry & South (1987) Phyllariopsis gen. nov. and a reappraisal of the Phyllariaceae Tilden 1935 (Laminariales, Phaeophyceae). Phycologia 26: 9-16.
	Haplospora globosa	Tiloperidales	2							1	not sexually reproductive anymore
Analipus japonicus	Analipus japonicus	RALFSIALES	1	8,7 x4,5 µm	7 x 4 µm	1.24286	?	1	1	2	Nakahara, H. (1984). Alternation of generations of some brown algae in unialgal and axenic cultures. Scientific Papers of the Institute of Algological Research, Faculty of Science, Hokkaido Imperial University 7(2): 77-292.
Ralfsia fungiformis	Ralfsia fungiformis		ND	ND	ND	ND	?	ND	ND	ND		AFP: no sexuality known so far
Ascoseira mirabilis	Ascoseira mirabilis	ASCOSEIRALES	0	1	1	1	0	1 or 2?	3	2	Moe, R.L. & Henry, E.C. (1982). Reproduction and early development of Ascoseira mirabilis Skottsberg (Phaeophyta) with notes on Ascoseirales Petrov.. Phycologia 21: 55-66. Müller, D.G., Westermeier, R., Peters, A. & Boland, W. (1990). Sexual reproduction of the Antarctic brown alga Ascoseira mirabilis (Ascoseirales, Phaeophyceae). Botanica Marina 33: 251-255. Clayton, M.N. (1987). Isogamy and a f…
Agarum clathratum	Agarum clathratum	LAMINARIALES	2	32-38 µm	4-5 µm	7.77778	2	1	2	1	Nakahara, H. (1984). Alternation of generations of some brown algae in unialgal and axenic cultures. Scientific Papers of the Institute of Algological Research, Faculty of Science, Hokkaido Imperial University 7(2): 77-292. (gamete size: Kanda 1941)				males only do apogamy
Laminaria digitata	Laminaria digitata		2	20 µm	6-8 µm x 4-6 µm	2.85714	2	1	2	1	Opplinger (2010) PhD thesis; egg size: Luening 1981	Male and female gametophytes one to few-celled or filamentous. Males bear clusters of colorless one-celled antheridia at tips of branches each producing a single biflagellate spermatozoid. Each female gametophyte cell able to develop into a one-celled oogonium producing a single egg with remnants of flagellum (Motomura & Sakai 1988) which is extruded from oogonium, but remains attached to it. Rel…
Alaria spp	Alaria spp.		2	24 µm***	(8 x 4 µm)*	3	2	1	2	1	Nakahara & Nakamura (1973): Parthenogenesis, Apogamy and Apospory in Alaria crassifolia (Laminariales). Marine Biology t8, 327--332; ***Maier & Mueller 1990				males only do apogamy
Undaria pinnatifida	Undaria pinnatifida		2				2	1	2	1		Life history diplohaplontic with alternation of large sporophyte bearing unilocular meiosporangia with paraphyses (sori) and microscopic dioecious and oogamous, heteromorphous gametophytes (for detail, see Laminaria). . In U. pinnatifida parthenosporophytes with normal morphology may develop at low rates releasing only female determined zoospores when maturing (Fang and others 1982).
Ecklonia radiata	Ecklonia radiata		2				2	1	2	1
Sacharina latissima	Sacharina latissima		2	25 x 31 µm**	6,25 x 8,75 µm** (8 x 4 µm)*	3.57143	2	1	2	1	**Luening 1981: Egg release in gametophytes of Laminaria saccharina: Induction by darkness and inhibition by blue light and u.v. British Phycological Journal 16 (4): 379-393.
Nereocystis luetkeana	Nereocystis luetkeana		2		(8 x 4 µm)*		2	1	2	1		Gametophytes dimorphic, dioecious, oogamous, branched uniseriate filaments.
Pelagophycus porra	Pelagophycus porra		2				2	1	2	1		Gametophytes dimorphic, dioecious, oogamous, branched uniseriate filaments.
Chorda filum	Chorda filum		2				0	1	2	1		Life history heteromorphic between macroscopic polystichous sporophyte and branched filamentous gametophyte. Gametophytes oogamous, dioecious but sexually monomorphic (C. filum) or monoecious (C. tomentosa).
Hydroclathrus clathratus	Hydroclathrus clathratus	ECTOCARPALES	0	1	1	1	?	?	0	?	Womersley (1987): The Marine Benthic Flora of Southern Australia Part II. Adelaide, 464 pp.
Rosenvingea intricata	Rosenvingea intricata		0	1	1	1	?	?	0	?
Chnoospora implexa	Chnoospora implexa		0	5.0–5.9 × 3.2–4.0 μm	5.0–5.9 × 3.2–4.0 μm	1	0	1	0	2	Kogame (2001): Life history of Chnoospora implexa (Chnoosporaceae, Phaeophyceae) in culture. Phycological Research Volume 49, Issue 2, pages 123–128.	This species showed a heteromorphic and diphasic life history, alternating between erect gametophytes and discoid sporophytes. The gametophytes were dioecious and produced isogametes. The zygotes developed into sporophytes at 20°C under long-day conditions, which formed plurilocular zoidangia. Zoids released from the plurilocular zoidangia developed again into sporophytes that always formed pluri…
Colpomenia peregrina	Colpomenia peregrina		1	8-12 x 4-6 µm	4µm	1,5-2	?	1	0	2	Clayton, M.N. (1979). The life history and sexual reproduction of Colpomenia peregrina (Scytosiphonaceae, Phaeophyta) in Australia. British Phycological Journal 14: 1-10. Kogame, K. & Yamagishi, Y. (1997). The life history and phenology of Colpomenia peregrina (Scytosiphonales, Phaeophyceae) from Japan. Phycologia 36: 337-344.	Clayton (1979) and Kogame&Yamagishi (1997) report pSP development from unfused gametes; Natamura & Tatewaki 1975 observed GA or pSP forming from unfused gametes depending on temperature in the related species C. bullosa.
Petalonia fascia	Petalonia fascia		0	5.6-6.8 X 3.2-4.2 µm	5.6-6.8 X 3.2-4.2 µm	1	?	1	0	2	Kogame, K. (1997). Sexual reproduction and life-history of Petalonia fascia (Scytosiphonales, Phaeophyceae). Phycologia 36: 389-394.	Kogame 1979
Scytosiphon lomentaria	Scytosiphon lomentaria		0	6.1-7.6 x 2.7-3.6 µn	6.4-8.4 x 3.0-3.8 µm	1.10526	?	1	0	2	Kato, Y., Kogame, K., Nagasato, C. & Motomura, T. (2006). Inheritance of mitochondrial and chloroplast genomes in the isogamous brown alga Scytosiphon lomentaria (Phaeophyceae). Phycological Research 54(1): 65-71. Nakamura and Tatewaki 1975 (in Kogame 1996, p 92)	Kogame 19?
	Scytosiphon canaliculatus		1	8-10 x 4-6 µm	4.5-6 x 2-2.5 µm	1.77778	?	1	0	ND	Kogame, K. (1996). Morphology and life history of Scytosiphon canaliculatus comb. nov. (Scytosiphonales, Phaeophyceae) from Japan. Phycological Research 44: 85-94.
Ectocarpus spp.	Ectocarpus spp.		1				1	1	0	2	Müller 1967(Esil) , 1972 (Efas), Peters et al. (2010) Ecro
Petrospongium berkeleyi	Petrospongium berkeleyi		asex	ND	ND		?	asex	3	ND		AFP: so far sexuality not shown; Caram (1957) cultured unispores of P. berkeleyi and reported development of microthalli, however, whole life history not clear yet
Hincksia granulosa	Feldmannia mitchelliae		1	19*8µm	11*3µm	1.72727	n/a	0	1	1	Müller DG. 1969. Anisogamy in Giffordia (Ectocarpales). Naturwissenschaften 56: 220.	AFP: so far sexuality not shown; the life history of H. ovata (Kjellm.) P. C. Silva is of the direct type (Kornmann 1954, as Giffordia fuscata, Pedersen 1979, as G. ovata). The unilocular sporangia observed in Kornmann's studies are probably apomeiotic.
Pylaiella littoralis	Pylaiella littoralis		0	1	1	1	?	1	1	ND		AFP: I have not seen Marie Pierre's thesis. I thought no one has so far seen gamete fusions; Pylaiella is an interesting case as pop data (C Destombe) suggest that sex is present
Elachista fucicola	Elachista fucicola		asex	ND	ND		?	asex	3	ND	Koeman & Cortel-Breeman 1976: Observations on the life history of Elachista fucicola (VeIl.) Aresch. (Phaeophyceae) in culture	AFP: not sure that sexuality was shown conclusively
Leathesia difformis	Chordaria linearis		0	6-8 x 4-5 µm	6-8 x 4-5 µm	1	n/a	0	2	ND	Peters et al 1992	AFP: so far sexuality not conclusively shown; Culture studies of L. difformis revealed basically heteromorphic life history alternating between diploid macrothalli and haploid filamentous microthalli (Sauvageau 1925, Kylin 1933, Dangeard 1969). Plurispores of the macrothalli reproduced macrothalli, and unfused gametes of microthalli reproduced gametophytes.
Asperococcus bullosus	Dictyosiphon foeniculaceus		0	1	1	1	0	1	2	2	Peters A.F. & Mueller D.G. (1985): On the sexual reproduction of Dictyosiphon foeniculaceus (Phaeophyceae, Dictyiosiphonales). Helgolaender Meeresuntersuchungen 39: 441-447.	AFP: so far regarded as asexual; Unispores develop into fertile or sterile microthalli which directly form macroscopic thalli on them. Microthalli resemble Hecatonema and Ectocarpus in morphology (Kylin 1934, Pedersen 1984). Sexual reproduction unknown.
	Myriotrichia claviformis		0	1	1	1	?	1	2	?	Peters, A.F. 1988. Culture studies of a sexual life history in Myriotrichia clavaeformis (Phaeophyceae, Dictyosiphonales). British phycological Journal 23: 299-306.
	Sphaerotrichia firma		0	1	1	1	?	1	2	2	Peters, A.F., Novaczek, I., Müller, D.G. & McLachlan, J.L. 1987. Culture studies on reproduction of Sphaerotrichia divaricata (Chordariales, Phaeophyceae). Phycologia 26: 457-466.
	Hincksia granulosa
	Leathesia difformis		?	?	?	?	?	?	2	?	Fletcher (1987): Seaweeds of the British Isles. Vol.3 (1): 145ff.
	Asperococcus bullosus		?	?	?	?	?	?	2	?	(Kylin 1934, Pedersen 1984: Sexual reproduction unknown)
	Punctaria latifolia		?	?	?	?	?	?	?	?	(direct life history; Clayton & Ducker (1970): The life history of Punctaria latifolia Greville (Phaeophyta) in Southern Australia. Australian Journal of Botany 18(3) 293 - 300)
Punctaria latifolia	Striaria attenuata		0	1	1	1	?	1	2	2	Peters, A.F. (1991). First record of Striaria attenuata (Phaeophyceae, Dictyosiphonales) in South America, and its life history in laboratory cultures. Revista Chilena de Historia Natural 64: 261-269.
Asterocladon interjectum	Asterocladon interjectum		1	9-12 x 5-7 µm	5-7 x 3-5 µm	1.8	n/a	0	2	ND	Uwai et al. (2005); Asterocladon interjectum (Uwai, S., Nagasato, C., Motomura, T. & Kogame, K. (2005). Life history and molecular phylogenetic relationships of Asterocladon interjectum sp. nov. (Phaeophyceae). European Journal of Phycology40: 179-194.).	Only member of order Asterocladales for which sex has been reported
	Asterocladon lobatum
	Asterocladon rhodochortonoides
Scytothamnus australis	Scytothamnus australis	SCYTOTHAMNALES	0	3-6 µm	3-6 µm	1	?	1	2	2	Clayton, M.N. (1986). Culture studies on the life history of Scytothamnus australis and Scytothamnus fasciculatus (Phaeophyta) with electron microscope observations on sporogenesis and gametogenesis. British Phycological Journal 21: 371-386.	²
Splachnidium rugosum	Splachnidium rugosum		1	7-10 µm	4-6 µm	1.75	?	1	2	1	Margaret N. Clayton (1991) Sexual reproduction and the life history of Splachnidium rugosum (Phaeophyceae), British Phycological Journal, 26:3, 279-294
Bachelotia antillarum	Bachelotia antillarum	INCERTAE SEDIS	1				?	1	2	ND	AFP: please provide reference, I am not sure sex has been shown conclusively	Meiospores are heterokont, positively phototactic, 13-14 µm long, and develop into dioecious filamentous gametophytes. Sexual reproduction is anisogamous.
Carpomitra costata	Carpomitra costata	SPOROCHNALES	2	Oogonium: 29 x 16 µm	5.3 x 4.5 µm	5.4717	n/a	0	2	ND	Womersley (1987): The Marine Benthic Flora of Southern Australia Part II. Adelaide, 464 pp. Motomura et al (1985): Life history and ultrastructure of Carpomitra cabrerae (Clemente) Kuetzing (Phaeophyta, Sporochnales). Jap. J. Phycol. 33: 21-31.	Motomura et al 1985 suggested protandry, as antheridia appear first on the monoicous gametophytes.
Perithalia caudata	Perithalia caudata		2	20 µm	4 x 7 µm	2.85714	?	1	2	2	D. G. Müller, M. N. Clayton, and I. Germann (1985) Sexual reproduction and life history of Perithalia caudata (Sporochnales, Phaeophyta). Phycologia: December 1985, Vol. 24, No. 4, pp. 467-473. Womersley (1987): The Marine Benthic Flora of Southern Australia Part II. Adelaide, 464 pp.	The life history of Perithalia caudata (Sporochnales) is reported. Meiospores of field specimens develop into dioecious microscopic gametophytes. Female gametophytes form oogonia and eggs, male gametophytes antheridia containing a single spermatozoid. Zygotes re-establish the diploid sporophyte phase. A low-molecular pheromone factor secreted by eggs stimulates spermatozoid-release and -attractio…
Bellotia eriophorum	Bellotia eriophorum		(GA unknown)	(GA unknown)	(GA unknown)	(GA unknown)	(GA unknown)	0	2	(GA unknown)	Womersley (1987): The Marine Benthic Flora of Southern Australia Part II. Adelaide, 464 pp. Motomura et al (1985): Life history and ultrastructure of Carpomitra cabrerae (Clemente) Kuetzing (Phaeophyta, Sporochnales). Jap. J. Phycol. 33: 21-31.
Sporochnus pedunculatus	Sporochnus pedunculatus		2	Oogonium: 30-80µm	4 µm	7,5-20	n/a	0	2	ND	Caram, B. (1965): Recherches sur la reproduction et le cycle sexué de quelques Phéophycées. Vie et Millieu Serie A, 16: 2-221; Müller 1983	GA are m; Müller examined a strain from Villefranche (Mediterranean Sea); Müller's observations are at variance with Caram's
Arthrocladia villosa	Arthrocladia villosa	DESMARESTIALES	2	15-25 µm	6-12 x 3-5 µm	2.08333	n/a	0	2	1	Müller, D.G. & Meel, H. (1982). Culture studies on the life-history of Arthrocladia villosa (Desmarestiales, Phaeophyceae). British Phycological Journal 17: 419-425.; Guiry, M.D. & Guiry, G.M. 2013. AlgaeBase. World-wide electronic publication, National University of Ireland, Galway. http://www.algaebase.org; searched on 19 June 2013.	Life history heteromorphic with macroscopic sporophyte and monoecious microscopic filamentous branched gametophytes. Male gametes are motile spermatozoids formed in clusters of club-shaped antheridia. Female gametes are oocytes formed in elongate oogonia. In culture, sporophytes were no result of fertilization, instead they developed parthenogenetically (Guiry MD in Guiry, M.D. & Guiry, G.M. 2013…
Desmarestia menziesii	Desmarestia menziesii		2	oogonium: 30-40 x 8-10 µm	antheridium: 8-13 x 3-5 µm	2.30769	?	1	2	0	Wiencke et al (1994): Life History, reproductive Morphology and Development of the Antarctic Brown Alga Desmarestia menziesii J. Agardh. Botanica Acta 108 (1995) 201-208. Guiry, M.D. & Guiry, G.M. 2013. AlgaeBase. World-wide electronic publication, National University of Ireland, Galway. http://www.algaebase.org; searched on 19 June 2013.	Life history heteromorphic with macroscopic sporophyte and microscopic filamentous branched monoecious or dioecious gametophytes. When dioecious gametophytes are sexually dimorphic, male filaments to 10 µm and female to 30 µm in diameter. Male gametes are motile spermatozoids formed in clusters of club-shaped antheridia. Female gametes are oocytes formed in elongate oogonia. Release of spermatozo…
Himantothalus grandifolius	Himantothallus grandifolius		2	20 µm	3.5-4µm	5	1	1	2	1	Wiencke, C. & Clayton, M.N. (1990). Sexual reproduction, life history and early development in culture of the Antarctic brown alga Himantothallus grandifolius (Desmarestiales, Phaeophyceae). Phycologia 29: 9-18, 28 figs.	Life history is haplodiplontic. Macrothalli are sporophytes producing unilocular meiosporangia amongst the outer cells of the thallus. Meiospores are heterokont, 4-5 µm long, possess one chloroplast with an eyespot, and develop into dioecious filamentous gametophytes. Male gametophytes have relatively small cells, 10 µm wide ( 5-14µm long. Cells of female gametophytes are larger, 18-23 µm wide an…
Desmarestia aculeata	Desmarestia aculeata		2	30-40 µm	ca. 5 µm?	6	?	1	2	1	Müller, D.G. & Lüthe, N.M. (1981). Hormonal interaction in sexual reproduction of Desmarestia aculeata (Phaeophyta). British Phycological Journal 16: 351-356.
Desmarestia ligulata	Desmarestia ligulata		2				n/a	0	2	ND	Peters et al 1997; Ramirez et al 1986
Desmarestia viridis	Desmarestia viridis		2	22.2222	5.55556	3.92857	n/a	0	2	ND	Peters et al 1997
Cladostephus spongiosus	Cladostephus hirsutus	SPHACELARIALES	0	1	1	1	n/a	1	1	2	Gibson (1994): Phycologia 33, 378-383. SCHREIBER E. 1931. Ueber die geschlechtliche Fortpftanzung der Sphacelariales. Berichte der Deutschen Botanischen Gesellschaft 49: 235-240.	AFP: I have not written anything about this species. isogamic and probably monoecious. Parthenogenesis as well as ephebogenesis has been observed.
	Sphacelaria rigidula		1	4-13µm	3-7µm	1.85714	0	1	2	2	van den Hoek & Flinterman (1968): The life history of Sphacelaria furcigera Kuetz. (Phaeophyceae). Blumea 16: 193-242.
	Halopteris filicina (Korean isolates)		1	4-6 µm	2-3 µm	2	n/a	0	1	1	Keum et al. (1995): Morphology and life history of Halopteris filicina (Sphacelariales, Phaeophyceae) from Korea. Phycological Research 43: 137-144.
	Halopteris sp.		1					0	1	2	Guiry&Guiry 2016, after Prud'homme van Reine
	Heribaudiella fluviatilis
	Bodanella lauterborni
	Pseudolithoderma roscoffense
Syringoderma phinneyi	Syringoderma phinneyi	SYRINGODERMATALES	0	4-6 µm	4-6 µm	1	?	1	2	2	Eric C. Henry & G. Dieter Müller (1983) Studies on the life history of Syringoderma phinneyi sp. nov. (Phaeophyceae). Phycologia: December 1983, Vol. 22, No. 4, pp. 387-393.	heteromorphic life history. Meiospores from unilocular sporangia give rise to prostrate microscopic gametophytes which are dioecious and have chromosome numbers of n = 32 ± 2. Gametes are morphologically alike. Zygotes re-establish the diploid sporophytic phase. Unfertilized gametes develop into haploid sporophytes bearing unilocular sporangia. Haploid sporophytes may also develop apogamously fro…
Padina spp	Padina spp	DICTYOTALES	2				?	0 (probably protogyny?)	1	n/a	Ramon (1969); Garreta et al. (2007): On the presence of fertile gametophytes of Padina pavonica (Dictyotales, Phaeophyceae) from the Iberian coasts. Anales del Jardín Botánico de Madrid Vol. 64(1): 27-33.	AFP: With increasing depth, the percentage of gametophytic plants generally increased and (1-1-5 m) varied from monoecious in July to predominantly dioecious in September and October. Garreta shows monocious gametophytes in the Mediterranean - probably monoicious, with oogonia developing first, followed by later antheridia (protogyny?). Respective development could depend on temperature and thus …	Ramon, E. 1969o. Periodicity in gametangial development and gamete release in Padina gymnospora. Res. Rep. hebrew Univ. Sci. agric. 1 : 346.
Dictyopteris polypodioides	Dictyopteris polypodioides		2	50-60 µm			?	1	1	n/a
Dictyota dichotoma	Dictyota dichotoma		2	32 x 57 µm*	2,3 x 2,8 µm*	13.913	?	1	1	0	Womersley (1987): The Marine Benthic Flora of Southern Australia Part II. Adelaide, 464 pp. Motomura et al (1985): Life history and ultrastructure of Carpomitra cabrerae (Clemente) Kuetzing (Phaeophyta, Sporochnales). Jap. J. Phycol. 33: 21-31.
	Discosporangium mesarthrocarpum	DISCOSPORANGIALES
	Choristocarpus tenellus
	Phaeosiphoniella cryophila	Phaeosphoniellales	2	oogonium: 70-90 µm	antheridium: 4-6 µm	15	?	monoecious/monoicous?	?	?
	Petroderma maculiforme	PETRODERMATALES
	Porterinema fluviatile	Incertae sedis
											Hiroshi Kawai and Hideaki Sasaki (2000) Molecular phylogeny of the brown algal genera Akkesiphycus and Halosiphon (Laminariales), resulting in the circumscription of the new families Akkesiphycaceae and Halosiphonaceae. Phycologia: September 2000, Vol. 39, No. 5, pp. 416-428.
											only description of an anisogamous Laminariales (Akkesiphycus lubricum)
